# Protein Sequence Design with a Learned Potential

**DOI:** 10.1101/2020.01.06.895466

**Authors:** Namrata Anand-Achim, Raphael R. Eguchi, Irimpan I. Mathews, Carla P. Perez, Alexander Derry, Russ B. Altman, Po-Ssu Huang

## Abstract

The task of protein sequence design is central to nearly all rational protein engineering problems, and enormous effort has gone into the development of energy functions to guide design. We investigate the capability of a deep neural network model to automate design of sequences onto protein backbones, having learned directly from crystal structure data and without any human-specified priors. The model generalizes to native topologies not seen during training, producing experimentally stable designs. We evaluate the generalizability of our method to a *de novo* TIM-barrel scaffold. The model produces novel sequences, and high-resolution crystal structures of two designs show excellent agreement with the *in silico* models. Our findings demonstrate the tractability of an entirely learned method for protein sequence design.
