## Supplementary material for "Protein Sequence Design with a Learned Potential": Dataset S3

### Sheet: Overview
Supplementary Dataset S4: TIM-barrel design data
Sheet		Description
Designs
	TIM designs	Metrics for 50 annealing design runs on TIM-barrel scaffold
	Selected design IDs	IDs mapping protein name to sequence ID (timestamp)

### Sheet: TIM designs
Metrics for sequence designs for TIM-barrel scaffold
50 designs, four-fold symmetric sequence and rotamer design
Design ID and method			Design metrics												Post-RosettaRelax metrics						Psipred Cross-entropy		Command to replicate experiment
Sequence ID	Native test case PDB ID	method	Backbone buried unsats	Exposed Hydrophobics	Model negative PLL (energy)	Packstat	Percent capping residues	CA RMSD pre-Rosetta Relax	Rosetta energy	Side-chain buried unsats	Designed sequence	Sequence overlap with native	Total num capping residues	BB Buried unsats	Exposed Hydrophobics	Model negative PLL (energy)	Packstat	CA RMSD	Rosetta energy	Side-chain buried unsats	MSA features	From single sequence
curr_2499_2020-08-07-02-37-41	tim10	model_k_4	14	599.192	6.2788	0.766973	1	0	905.247	13	DIMIMNHDDDTKRIEEVKKLKKYGAKIIAEQTKSADIAIEALKAGADIMIMNHDDDTKRIEEVKKLKKYGAKIIAEQTKSADIAIEALKAGADIMIMNHDDDTKRIEEVKKLKKYGAKIIAEQTKSADIAIEALKAGADIMIMNHDDDTKRIEEVKKLKKYGAKIIAEQTKSADIAIEALKAG	0.322404	8	16	613.4	6.92469	0.720977	0.509811	-643.08	6	2.98727	0.3952	python run.py --pdb pdbs/tim10.pdb --seed 135 --symmetry 1 --k 4
curr_2499_2020-08-06-00-41-59	tim10	model_k_4	13	776.617	6.543	0.716397	1	0	1958.51	6	DVLICKPEDIDEGIKQVKKLREWGAKVIAYESDDWKRLVEAAKAGADVLICKPEDIDEGIKQVKKLREWGAKVIAYESDDWKRLVEAAKAGADVLICKPEDIDEGIKQVKKLREWGAKVIAYESDDWKRLVEAAKAGADVLICKPEDIDEGIKQVKKLREWGAKVIAYESDDWKRLVEAAKAG	0.562842	8	5	792.902	6.95786	0.749894	0.404267	-613.873	4	0.459575	0.33464	python run.py --pdb pdbs/tim10.pdb --seed 125 --symmetry 1 --k 4
curr_2499_2020-08-05-22-05-04	tim10	model_k_4	12	667.449	6.46063	0.770356	1	0	-4.48708	9	DISIVNHDDIKISIEQVKELKRRGRKIIAYISKDARILEEAAKAGADISIVNHDDIKISIEQVKELKRRGRKIIAYISKDARILEEAAKAGADISIVNHDDIKISIEQVKELKRRGRKIIAYISKDARILEEAAKAGADISIVNHDDIKISIEQVKELKRRGRKIIAYISKDARILEEAAKAG	0.47541	8	18	689.875	6.98078	0.714549	0.696529	-612.061	4	0.580602	0.520864	python run.py --pdb pdbs/tim10.pdb --seed 124 --symmetry 1 --k 4
curr_2499_2020-08-05-11-35-46	tim10	model_k_4	17	1141.58	6.44409	0.63131	1	0	508.442	8	DIVIMNHDDLAERIKQVQRLKEYGAKYIAVLTKNWEDGVKALKAGADIVIMNHDDLAERIKQVQRLKEYGAKYIAVLTKNWEDGVKALKAGADIVIMNHDDLAERIKQVQRLKEYGAKYIAVLTKNWEDGVKALKAGADIVIMNHDDLAERIKQVQRLKEYGAKYIAVLTKNWEDGVKALKAG	0.409836	8	17	1107.18	6.99007	0.711547	0.531132	-651.475	4	0.61105	0.281049	python run.py --pdb pdbs/tim10.pdb --seed 120 --symmetry 1 --k 4
curr_2499_2020-08-05-16-49-12	tim10	model_k_4	27	494.876	6.18413	0.806857	1	0	681.826	9	EILIENGDDIEERIRRVQELKRKGAKVIATIDKDWRNNLRAEKAGAEILIENGDDIEERIRRVQELKRKGAKVIATIDKDWRNNLRAEKAGAEILIENGDDIEERIRRVQELKRKGAKVIATIDKDWRNNLRAEKAGAEILIENGDDIEERIRRVQELKRKGAKVIATIDKDWRNNLRAEKAG	0.409836	8	12	463.816	7.05681	0.670313	0.704973	-605.024	12	0.4161	0.371126	python run.py --pdb pdbs/tim10.pdb --seed 122 --symmetry 1 --k 4
curr_2499_2020-08-06-13-46-08	tim10	model_k_4	8	890.397	6.35331	0.724431	1	0	1196.96	3	DIAIVDADNPADAIQQVKDLRKYGAKLIAYKSKSSEELKLALKAGADIAIVDADNPADAIQQVKDLRKYGAKLIAYKSKSSEELKLALKAGADIAIVDADNPADAIQQVKDLRKYGAKLIAYKSKSSEELKLALKAGADIAIVDADNPADAIQQVKDLRKYGAKLIAYKSKSSEELKLALKAG	0.497268	8	1	874.321	7.08564	0.675074	0.508507	-663.92	4	1.73847	0.234993	python run.py --pdb pdbs/tim10.pdb --seed 130 --symmetry 1 --k 4
curr_2499_2020-08-07-15-18-29	tim10	model_k_4	15	341.127	6.43513	0.737117	1	0	91.2117	7	EIAIMDAEDPEKRIEQVKKLKKEGAPIIAVISKDAEECLKAIKAGAEIAIMDAEDPEKRIEQVKKLKKEGAPIIAVISKDAEECLKAIKAGAEIAIMDAEDPEKRIEQVKKLKKEGAPIIAVISKDAEECLKAIKAGAEIAIMDAEDPEKRIEQVKKLKKEGAPIIAVISKDAEECLKAIKAG	0.409836	8	17	323.509	7.0858	0.683674	0.605206	-610.153	3	1.85694	0.161389	python run.py --pdb pdbs/tim10.pdb --seed 139 --symmetry 1 --k 4
curr_2499_2020-08-03-07-32-26	tim10	model_k_4	25	815.42	6.5639	0.729865	1	0	728.306	6	RICIIKNDNKDESIKEVEELKAYGAEYIAYETKSAEDAKKALRAGARICIIKNDNKDESIKEVEELKAYGAEYIAYETKSAEDAKKALRAGARICIIKNDNKDESIKEVEELKAYGAEYIAYETKSAEDAKKALRAGARICIIKNDNKDESIKEVEELKAYGAEYIAYETKSAEDAKKALRAG	0.409836	8	19	745.508	7.09877	0.622255	0.580767	-641.247	3	0.399231	0.409786	python run.py --pdb pdbs/tim10.pdb --seed 100 --symmetry 1 --k 4
curr_2499_2020-08-05-09-00-46	tim10	model_k_4	22	838.082	6.42512	0.692068	1	0	-95.2173	5	KIAICNNDDFEETVKQVIELRNWGAPYIAVQSKDAKKLIKAIKAGAKIAICNNDDFEETVKQVIELRNWGAPYIAVQSKDAKKLIKAIKAGAKIAICNNDDFEETVKQVIELRNWGAPYIAVQSKDAKKLIKAIKAGAKIAICNNDDFEETVKQVIELRNWGAPYIAVQSKDAKKLIKAIKAG	0.431694	8	19	727.518	7.10004	0.612757	0.581037	-630.752	3	0.202519	0.271627	python run.py --pdb pdbs/tim10.pdb --seed 119 --symmetry 1 --k 4
curr_2499_2020-08-07-12-15-07	tim10	model_k_4	12	1240.18	6.48576	0.668786	1	0	84.2276	2	DIALCNHADLKKRIEEVKELKDYGAPIIAIESDSAQVLIEAIKAGADIALCNHADLKKRIEEVKELKDYGAPIIAIESDSAQVLIEAIKAGADIALCNHADLKKRIEEVKELKDYGAPIIAIESDSAQVLIEAIKAGADIALCNHADLKKRIEEVKELKDYGAPIIAIESDSAQVLIEAIKAG	0.36612	8	8	1229.14	7.12642	0.704509	0.374747	-596.35	0	0.593069	0.34196	python run.py --pdb pdbs/tim10.pdb --seed 138 --symmetry 1 --k 4
curr_2499_2020-08-03-23-20-59	tim10	model_k_4	12	443.314	6.36756	0.645399	1	0	495.312	4	DIVIMDHPDLKKSIEEVKELRRRGAKLIAIKTTSAKAAEEALKAGADIVIMDHPDLKKSIEEVKELRRRGAKLIAIKTTSAKAAEEALKAGADIVIMDHPDLKKSIEEVKELRRRGAKLIAIKTTSAKAAEEALKAGADIVIMDHPDLKKSIEEVKELRRRGAKLIAIKTTSAKAAEEALKAG	0.387978	8	5	302.384	7.14747	0.621687	0.637303	-631.707	2	1.58651	0.237402	python run.py --pdb pdbs/tim10.pdb --seed 106 --symmetry 1 --k 4
curr_2499_2020-08-03-12-45-48	tim10	model_k_4	18	1317.14	6.34959	0.67649	0.625	0	922.764	5	EILLVDHADKEKAIEEVKELKAAGAKRIAFKSDRADLLLRAERAGAEILLVDHADKEKAIEEVKELKAAGAKRIAFKSDRADLLLRAERAGAEILLVDHADKEKAIEEVKELKAAGAKRIAFKSDRADLLLRAERAGAEILLVDHADKEKAIEEVKELKAAGAKRIAFKSDRADLLLRAERAG	0.409836	5	19	1168.65	7.38044	0.628757	0.658372	-634.509	0	1.61788	0.313747	python run.py --pdb pdbs/tim10.pdb --seed 102 --symmetry 1 --k 4
curr_2499_2020-08-08-00-15-34	tim10	model_k_4	16	172.531	6.44539	0.766358	1	0	124.191	10	DILIMKHDDPKKRVEEVKELKKRGAKIIAIETKSAEEAEEALRAGADILIMKHDDPKKRVEEVKELKKRGAKIIAIETKSAEEAEEALRAGADILIMKHDDPKKRVEEVKELKKRGAKIIAIETKSAEEAEEALRAGADILIMKHDDPKKRVEEVKELKKRGAKIIAIETKSAEEAEEALRAG	0.322404	8	13	186.077	7.21526	0.669453	0.540293	-637.908	3	0.214871	0.201259	python run.py --pdb pdbs/tim10.pdb --seed 142 --symmetry 1 --k 4
curr_2499_2020-08-03-10-08-32	tim10	model_k_4	3	451.482	6.27321	0.742351	1	0	22.3241	2	DILICNPDDFEKGVEEVKELKRHGAKIIAYISKSAEELKKAEKAGADILICNPDDFEKGVEEVKELKRHGAKIIAYISKSAEELKKAEKAGADILICNPDDFEKGVEEVKELKRHGAKIIAYISKSAEELKKAEKAGADILICNPDDFEKGVEEVKELKRHGAKIIAYISKSAEELKKAEKAG	0.431694	8	19	168.504	7.22706	0.722171	0.888295	-659.459	9	0.197399	0.42197	python run.py --pdb pdbs/tim10.pdb --seed 101 --symmetry 1 --k 4
curr_2499_2020-08-04-12-18-44	tim10	model_k_4	11	193.278	6.39904	0.777098	1	0	461.691	7	EILLENPDSEEEKIKNVKKLKEDGAPLIAVESKSADLNKEAERAGAEILLENPDSEEEKIKNVKKLKEDGAPLIAVESKSADLNKEAERAGAEILLENPDSEEEKIKNVKKLKEDGAPLIAVESKSADLNKEAERAGAEILLENPDSEEEKIKNVKKLKEDGAPLIAVESKSADLNKEAERAG	0.344262	8	6	169.623	7.25115	0.662951	0.546163	-556.683	9	0.80069	0.448135	python run.py --pdb pdbs/tim10.pdb --seed 111 --symmetry 1 --k 4
curr_2499_2020-08-06-20-17-56	tim10	model_k_4	14	1122.21	6.54477	0.737296	1	0	1259.71	13	KILKMNHKDYKKTVELVKKLKAAGAEIIEVETDSAEKALEALRAGAKILKMNHKDYKKTVELVKKLKAAGAEIIEVETDSAEKALEALRAGAKILKMNHKDYKKTVELVKKLKAAGAEIIEVETDSAEKALEALRAGAKILKMNHKDYKKTVELVKKLKAAGAEIIEVETDSAEKALEALRAG	0.278689	8	17	949.636	7.25563	0.639349	0.717334	-589.548	1	0.637735	0.380835	python run.py --pdb pdbs/tim10.pdb --seed 133 --symmetry 1 --k 4
curr_2499_2020-08-06-08-30-00	tim10	model_k_4	18	705.314	6.59651	0.736894	1	0	604.097	1	ETLIVDHSDFEKSLELVRKLRDAGAPRIAIRSDDAEKLLRGMRAGAETLIVDHSDFEKSLELVRKLRDAGAPRIAIRSDDAEKLLRGMRAGAETLIVDHSDFEKSLELVRKLRDAGAPRIAIRSDDAEKLLRGMRAGAETLIVDHSDFEKSLELVRKLRDAGAPRIAIRSDDAEKLLRGMRAG	0.409836	8	17	630.225	7.26295	0.598258	0.386223	-597.322	0	0.912317	0.333694	python run.py --pdb pdbs/tim10.pdb --seed 128 --symmetry 1 --k 4
curr_2499_2020-08-07-21-06-44	tim10	model_k_4	13	460.685	6.44381	0.799324	1	0	811.329	8	KIAIMNAKNWEENVKNVKKLKEKGAPVIAIISDDAEKCQEAIDAGAKIAIMNAKNWEENVKNVKKLKEKGAPVIAIISDDAEKCQEAIDAGAKIAIMNAKNWEENVKNVKKLKEKGAPVIAIISDDAEKCQEAIDAGAKIAIMNAKNWEENVKNVKKLKEKGAPVIAIISDDAEKCQEAIDAG	0.387978	8	12	302.568	7.26359	0.721219	0.847519	-578.658	4	0.390765	0.228816	python run.py --pdb pdbs/tim10.pdb --seed 141 --symmetry 1 --k 4
curr_2499_2020-08-04-22-42-23	tim10	model_k_4	13	769.034	6.32604	0.604598	1	0	233.279	6	DILIVDHADFDKAVEEVKQLKKEGAKYIAIRSDDYKKLKKAQDAGADILIVDHADFDKAVEEVKQLKKEGAKYIAIRSDDYKKLKKAQDAGADILIVDHADFDKAVEEVKQLKKEGAKYIAIRSDDYKKLKKAQDAGADILIVDHADFDKAVEEVKQLKKEGAKYIAIRSDDYKKLKKAQDAG	0.562842	8	6	645.228	7.28477	0.581506	0.750824	-636.822	2	0.470795	0.337682	python run.py --pdb pdbs/tim10.pdb --seed 115 --symmetry 1 --k 4
curr_2499_2020-08-07-18-13-19	tim10	model_k_4	14	788.347	6.58774	0.78234	1	0	313.882	5	DILICNADDFEERIKQVKELKKAGAKVIAIVSRDAKNLLRAERAGADILICNADDFEERIKQVKELKKAGAKVIAIVSRDAKNLLRAERAGADILICNADDFEERIKQVKELKKAGAKVIAIVSRDAKNLLRAERAGADILICNADDFEERIKQVKELKKAGAKVIAIVSRDAKNLLRAERAG	0.453552	8	20	665.562	7.30844	0.71563	0.588229	-655.065	3	0.287541	0.268687	python run.py --pdb pdbs/tim10.pdb --seed 140 --symmetry 1 --k 4
curr_2499_2020-08-04-17-32-32	tim10	model_k_4	7	407.823	6.23706	0.701293	1	0	480.082	0	DICIIDADNLEEAIEMVKEMKRKGAPLIAIISKNSEDLERARKAGADICIIDADNLEEAIEMVKEMKRKGAPLIAIISKNSEDLERARKAGADICIIDADNLEEAIEMVKEMKRKGAPLIAIISKNSEDLERARKAGADICIIDADNLEEAIEMVKEMKRKGAPLIAIISKNSEDLERARKAG	0.431694	8	8	259.072	7.3607	0.687636	0.718555	-640.838	0	0.195303	0.1493	python run.py --pdb pdbs/tim10.pdb --seed 113 --symmetry 1 --k 4
curr_2499_2020-08-05-01-17-07	tim10	model_k_4	22	820.916	6.43231	0.758617	1	0	1012.11	4	LILLMDKKNYQERIEDVRKLAELGAPIIAIKTDDYKKAEEAAKAGALILLMDKKNYQERIEDVRKLAELGAPIIAIKTDDYKKAEEAAKAGALILLMDKKNYQERIEDVRKLAELGAPIIAIKTDDYKKAEEAAKAGALILLMDKKNYQERIEDVRKLAELGAPIIAIKTDDYKKAEEAAKAG	0.36612	8	18	800.866	7.36661	0.651977	0.501253	-588.623	4	0.513428	0.28587	python run.py --pdb pdbs/tim10.pdb --seed 116 --symmetry 1 --k 4
curr_2499_2020-08-04-07-08-32	tim10	model_k_4	21	1026.46	6.37786	0.74754	1	0	1274.09	16	EIAEIDHDDVEKAIQEVKDLRAYGATKIQYKSKSAELNKRALKAGAEIAEIDHDDVEKAIQEVKDLRAYGATKIQYKSKSAELNKRALKAGAEIAEIDHDDVEKAIQEVKDLRAYGATKIQYKSKSAELNKRALKAGAEIAEIDHDDVEKAIQEVKDLRAYGATKIQYKSKSAELNKRALKAG	0.387978	8	18	1022.82	7.38293	0.7246	0.499381	-611.449	5	0.306583	0.436439	python run.py --pdb pdbs/tim10.pdb --seed 109 --symmetry 1 --k 4
curr_2499_2020-08-06-03-19-20	tim10	model_k_4	3	1079.97	6.48502	0.699448	1	0	3572.72	4	DILIMEKPNYAEAVEGVKELKAKGAKYIAIKSDSAEKLLEAQRAGADILIMEKPNYAEAVEGVKELKAKGAKYIAIKSDSAEKLLEAQRAGADILIMEKPNYAEAVEGVKELKAKGAKYIAIKSDSAEKLLEAQRAGADILIMEKPNYAEAVEGVKELKAKGAKYIAIKSDSAEKLLEAQRAG	0.409836	8	13	987.091	7.38387	0.595998	0.867197	-572.307	1	0.18344	0.264611	python run.py --pdb pdbs/tim10.pdb --seed 126 --symmetry 1 --k 4
curr_2499_2020-08-08-09-28-55	tim10	model_k_4	10	1108.89	6.50341	0.703146	1	0	203.48	8	EIALVDNDDWDESVKEVEKLKAYGAPIIAAKSKSADNLIKAIEAGAEIALVDNDDWDESVKEVEKLKAYGAPIIAAKSKSADNLIKAIEAGAEIALVDNDDWDESVKEVEKLKAYGAPIIAAKSKSADNLIKAIEAGAEIALVDNDDWDESVKEVEKLKAYGAPIIAAKSKSADNLIKAIEAG	0.409836	8	10	912.524	7.42716	0.708474	0.76782	-634.768	0	0.926106	0.298791	python run.py --pdb pdbs/tim10.pdb --seed 145 --symmetry 1 --k 4
curr_2499_2020-08-04-02-00-25	tim10	model_k_4	8	661.992	6.7477	0.78657	1	0	357.682	16	KILNINHKDTDLAIEQVKALARDGAPLIQYTSEDERINIRAKKAGAKILNINHKDTDLAIEQVKALARDGAPLIQYTSEDERINIRAKKAGAKILNINHKDTDLAIEQVKALARDGAPLIQYTSEDERINIRAKKAGAKILNINHKDTDLAIEQVKALARDGAPLIQYTSEDERINIRAKKAG	0.431694	8	8	629.116	7.42998	0.732788	0.466602	-587.041	13	1.5059	0.47058	python run.py --pdb pdbs/tim10.pdb --seed 107 --symmetry 1 --k 4
curr_2499_2020-08-04-14-56-25	tim10	model_k_4	21	714.919	6.75066	0.67073	1	0	238.79	7	KILIVDNDDKEEARKLVKELADYGAEIIAYLSKDARDLIKALEAGAKILIVDNDDKEEARKLVKELADYGAEIIAYLSKDARDLIKALEAGAKILIVDNDDKEEARKLVKELADYGAEIIAYLSKDARDLIKALEAGAKILIVDNDDKEEARKLVKELADYGAEIIAYLSKDARDLIKALEAG	0.540984	8	22	666.448	7.45144	0.708651	0.499545	-688.049	0	0.52597	0.520357	python run.py --pdb pdbs/tim10.pdb --seed 112 --symmetry 1 --k 4
curr_2499_2020-08-08-16-32-40	tim10	model_k_4	16	470.549	6.34153	0.785828	1	0	3992.51	1	DIAIMDAPDFEQKVEDVKKLREGGMPVIAIITKDYEKAKKAARAGADIAIMDAPDFEQKVEDVKKLREGGMPVIAIITKDYEKAKKAARAGADIAIMDAPDFEQKVEDVKKLREGGMPVIAIITKDYEKAKKAARAGADIAIMDAPDFEQKVEDVKKLREGGMPVIAIITKDYEKAKKAARAG	0.36612	8	8	400.549	7.46483	0.714857	0.603906	-582.953	0	0.259593	0.222472	python run.py --pdb pdbs/tim10.pdb --seed 148 --symmetry 1 --k 4
curr_2499_2020-08-04-04-34-59	tim10	model_k_4	22	462.574	6.64242	0.76417	1	0	612.731	29	EIIIHNEKDPKQRIENVKIAKKEGAPLIATISEDVKINMEAREAGAEIIIHNEKDPKQRIENVKIAKKEGAPLIATISEDVKINMEAREAGAEIIIHNEKDPKQRIENVKIAKKEGAPLIATISEDVKINMEAREAGAEIIIHNEKDPKQRIENVKIAKKEGAPLIATISEDVKINMEAREAG	0.322404	8	15	425.082	7.47426	0.71775	0.702379	-563.193	10	2.68199	0.525206	python run.py --pdb pdbs/tim10.pdb --seed 108 --symmetry 1 --k 4
curr_2499_2020-08-07-05-55-01	tim10	model_k_4	10	752.914	6.50558	0.744248	1	0	586.765	4	EIALVDHADFEKAIEEVKELKESGAPTIAIRSTSAENLKRALKAGAEIALVDHADFEKAIEEVKELKESGAPTIAIRSTSAENLKRALKAGAEIALVDHADFEKAIEEVKELKESGAPTIAIRSTSAENLKRALKAGAEIALVDHADFEKAIEEVKELKESGAPTIAIRSTSAENLKRALKAG	0.409836	8	18	687.085	7.47735	0.55411	0.467191	-614.09	2	1.14908	0.256715	python run.py --pdb pdbs/tim10.pdb --seed 136 --symmetry 1 --k 4
curr_2499_2020-08-05-03-52-12	tim10	model_k_4	21	640.076	6.37422	0.736553	1	0	301.415	9	DILICNHEDFELTIEQVKKLRREGAKIIAVISNDADKLARARDAGADILICNHEDFELTIEQVKKLRREGAKIIAVISNDADKLARARDAGADILICNHEDFELTIEQVKKLRREGAKIIAVISNDADKLARARDAGADILICNHEDFELTIEQVKKLRREGAKIIAVISNDADKLARARDAG	0.453552	8	12	437.12	7.48868	0.648875	0.868375	-646.522	0	1.35918	0.334974	python run.py --pdb pdbs/tim10.pdb --seed 117 --symmetry 1 --k 4
curr_2499_2020-08-08-19-18-34	tim10	model_k_4	16	1624.78	6.37948	0.796124	1	0	408.609	12	DILIMNHADREKRIEQVKELRAWGAPIIAIITDDAAEARKAARAGADILIMNHADREKRIEQVKELRAWGAPIIAIITDDAAEARKAARAGADILIMNHADREKRIEQVKELRAWGAPIIAIITDDAAEARKAARAGADILIMNHADREKRIEQVKELRAWGAPIIAIITDDAAEARKAARAG	0.387978	8	15	1641.73	7.49838	0.695024	0.5403	-642.152	6	0.146902	0.185082	python run.py --pdb pdbs/tim10.pdb --seed 149 --symmetry 1 --k 4
curr_2499_2020-08-03-15-23-58	tim10	model_k_4	10	407.823	6.17034	0.749943	1	0	565.411	4	EILICNHDDLEKKIEEVRELKRSGAKIIAIISKSAEDLRRAERAGAEILICNHDDLEKKIEEVRELKRSGAKIIAIISKSAEDLRRAERAGAEILICNHDDLEKKIEEVRELKRSGAKIIAIISKSAEDLRRAERAGAEILICNHDDLEKKIEEVRELKRSGAKIIAIISKSAEDLRRAERAG	0.36612	8	15	366.509	7.50054	0.662742	0.714757	-613.988	1	0.499821	0.304942	python run.py --pdb pdbs/tim10.pdb --seed 103 --symmetry 1 --k 4
curr_2499_2020-08-06-11-09-10	tim10	model_k_4	13	920.221	6.50937	0.727359	0.625	0	1831.35	0	EIMIMNPEDKEEALRLVRDLKAYGAPKIAYITTKAEDAIKALKAGGEIMIMNPEDKEEALRLVRDLKAYGAPKIAYITTKAEDAIKALKAGGEIMIMNPEDKEEALRLVRDLKAYGAPKIAYITTKAEDAIKALKAGGEIMIMNPEDKEEALRLVRDLKAYGAPKIAYITTKAEDAIKALKAG	0.371585	5	19	992.983	7.11526	0.620204	0.522125	-626.027	1	0.270569	0.228129	python run.py --pdb pdbs/tim10.pdb --seed 129 --symmetry 1 --k 4
curr_2499_2020-08-08-03-24-54	tim10	model_k_4	10	659.328	6.26656	0.731932	1	0	464.736	3	KIAIVDHEDFEKAVQEVKDLKEYGADIIAIKSDSSEKLKKALRAGAKIAIVDHEDFEKAVQEVKDLKEYGADIIAIKSDSSEKLKKALRAGAKIAIVDHEDFEKAVQEVKDLKEYGADIIAIKSDSSEKLKKALRAGAKIAIVDHEDFEKAVQEVKDLKEYGADIIAIKSDSSEKLKKALRAG	0.409836	8	10	497.848	7.51434	0.593483	0.663206	-614.143	0	0.423091	0.296021	python run.py --pdb pdbs/tim10.pdb --seed 143 --symmetry 1 --k 4
curr_2499_2020-08-03-20-43-19	tim10	model_k_4	6	1177.12	6.4168	0.71863	1	0	850.095	7	DILIVNHDDYAKAVQEVKDLAADGAKVIAIISKDAEKLKEAEKAGADILIVNHDDYAKAVQEVKDLAADGAKVIAIISKDAEKLKEAEKAGADILIVNHDDYAKAVQEVKDLAADGAKVIAIISKDAEKLKEAEKAGADILIVNHDDYAKAVQEVKDLAADGAKVIAIISKDAEKLKEAEKAG	0.47541	8	14	960.885	7.52771	0.71321	0.69841	-674.362	0	2.35945	0.294789	python run.py --pdb pdbs/tim10.pdb --seed 105 --symmetry 1 --k 4
curr_2499_2020-08-04-20-07-31	tim10	model_k_4	11	857.216	6.33435	0.733243	1	0	510.519	6	KIVIMKHKDFEKTIEDVKELARWGAPLIAVETDDAQKGIRAVKAGAKIVIMKHKDFEKTIEDVKELARWGAPLIAVETDDAQKGIRAVKAGAKIVIMKHKDFEKTIEDVKELARWGAPLIAVETDDAQKGIRAVKAGAKIVIMKHKDFEKTIEDVKELARWGAPLIAVETDDAQKGIRAVKAG	0.344262	8	18	694.707	7.52901	0.591735	0.841033	-587.806	1	0.371771	0.285089	python run.py --pdb pdbs/tim10.pdb --seed 114 --symmetry 1 --k 4
curr_2499_2020-08-05-19-28-01	tim10	model_k_4	18	515.923	6.51248	0.698207	1	0	2886.53	4	IAALMKAKSYDQRVKDVKKLREQGAPIIIIETEDADKALEAIRAGAIAALMKAKSYDQRVKDVKKLREQGAPIIIIETEDADKALEAIRAGAIAALMKAKSYDQRVKDVKKLREQGAPIIIIETEDADKALEAIRAGAIAALMKAKSYDQRVKDVKKLREQGAPIIIIETEDADKALEAIRAG	0.300546	8	11	603.416	7.5297	0.619136	0.520194	-558.705	3	0.898985	0.783242	python run.py --pdb pdbs/tim10.pdb --seed 123 --symmetry 1 --k 4
curr_2499_2020-08-06-23-22-56	tim10	model_k_4	12	696.848	6.29573	0.762396	1	0	196.901	14	DILIEGDDDYEKTVENVRILREKGAPIIAVYSKDAEKNLKAREAGADILIEGDDDYEKTVENVRILREKGAPIIAVYSKDAEKNLKAREAGADILIEGDDDYEKTVENVRILREKGAPIIAVYSKDAEKNLKAREAGADILIEGDDDYEKTVENVRILREKGAPIIAVYSKDAEKNLKAREAG	0.36612	8	8	521.343	7.55976	0.588301	0.848297	-576.593	4	1.04602	0.240954	python run.py --pdb pdbs/tim10.pdb --seed 134 --symmetry 1 --k 4
curr_2499_2020-08-09-01-48-09	tim10	model_k_4	11	1367.67	6.46667	0.695477	1	0	1178.35	7	EILICNNEDLETRLQEVKDLKAYGAVKIGIQDKSAENLIKGLKAGAEILICNNEDLETRLQEVKDLKAYGAVKIGIQDKSAENLIKGLKAGAEILICNNEDLETRLQEVKDLKAYGAVKIGIQDKSAENLIKGLKAGAEILICNNEDLETRLQEVKDLKAYGAVKIGIQDKSAENLIKGLKAG	0.278689	8	11	1355.29	7.57416	0.623157	0.554904	-615.94	0	0.593166	0.419759	python run.py --pdb pdbs/tim10.pdb --seed 150 --symmetry 1 --k 4
curr_2499_2020-08-08-14-10-56	tim10	model_k_4	22	661.921	6.50932	0.748883	1	0	1845.5	21	KILIHNNDDEDKRIEEVKESAKAGADFIAIISKDAKVLQRAKEAGAKILIHNNDDEDKRIEEVKESAKAGADFIAIISKDAKVLQRAKEAGAKILIHNNDDEDKRIEEVKESAKAGADFIAIISKDAKVLQRAKEAGAKILIHNNDDEDKRIEEVKESAKAGADFIAIISKDAKVLQRAKEAG	0.344262	8	13	522.027	7.60711	0.698903	0.713084	-629.025	0	0.27922	0.205151	python run.py --pdb pdbs/tim10.pdb --seed 147 --symmetry 1 --k 4
curr_2499_2020-08-08-11-49-56	tim10	model_k_4	12	1072.64	6.32611	0.713764	1	0	703.696	6	GGLIMNHKDEAKRVYEVKKLKEYGAKEIFSITDDYKKALEALRAGAGGLIMNHKDEAKRVYEVKKLKEYGAKEIFSITDDYKKALEALRAGAGGLIMNHKDEAKRVYEVKKLKEYGAKEIFSITDDYKKALEALRAGAGGLIMNHKDEAKRVYEVKKLKEYGAKEIFSITDDYKKALEALRAG	0.300546	8	16	1075.83	7.64688	0.674845	0.740999	-557.865	1	1.33832	0.601392	python run.py --pdb pdbs/tim10.pdb --seed 146 --symmetry 1 --k 4
curr_2499_2020-08-06-05-56-30	tim10	model_k_4	10	714.49	6.57562	0.766709	1	0	222.802	8	DIMLVNAADETQAIKDVEELRQQGAKIIAYASTSAKALKRAEEAGADIMLVNAADETQAIKDVEELRQQGAKIIAYASTSAKALKRAEEAGADIMLVNAADETQAIKDVEELRQQGAKIIAYASTSAKALKRAEEAGADIMLVNAADETQAIKDVEELRQQGAKIIAYASTSAKALKRAEEAG	0.47541	8	12	644.976	7.69106	0.66726	0.775677	-611.104	3	0.351391	0.368002	python run.py --pdb pdbs/tim10.pdb --seed 127 --symmetry 1 --k 4
curr_2499_2020-08-06-16-24-52	tim10	model_k_4	8	938.616	6.56099	0.74528	1	0	-44.0862	23	DILIQNHDDGAKTIKEVKELKEYGAKLIAHISKSAKENLEALRAGADILIQNHDDGAKTIKEVKELKEYGAKLIAHISKSAKENLEALRAGADILIQNHDDGAKTIKEVKELKEYGAKLIAHISKSAKENLEALRAGADILIQNHDDGAKTIKEVKELKEYGAKLIAHISKSAKENLEALRAG	0.36612	8	19	897.919	7.73788	0.754609	1.00349	-564.851	7	1.50264	0.821716	python run.py --pdb pdbs/tim10.pdb --seed 131 --symmetry 1 --k 4
curr_2499_2020-08-05-14-12-51	tim10	model_k_4	18	801.133	6.6016	0.723075	0.875	0	2039.67	4	RIMIDNADDVEEAIKNIQRLKEYGAEDIAFIGKSDKEMIEALKAGGRIMIDNADDVEEAIKNIQRLKEYGAEDIAFIGKSDKEMIEALKAGGRIMIDNADDVEEAIKNIQRLKEYGAEDIAFIGKSDKEMIEALKAGGRIMIDNADDVEEAIKNIQRLKEYGAEDIAFIGKSDKEMIEALKAG	0.349727	7	14	641.911	7.50513	0.682561	0.67041	-585.946	0	1.55808	0.32051	python run.py --pdb pdbs/tim10.pdb --seed 121 --symmetry 1 --k 4
curr_2499_2020-08-03-18-04-35	tim10	model_k_4	18	1478.46	6.5207	0.760234	1	0	294.42	0	DIVIMDDDDWAQTVENVKKLKAYGAKLIAVATKDADKAIEALTAGADIVIMDDDDWAQTVENVKKLKAYGAKLIAVATKDADKAIEALTAGADIVIMDDDDWAQTVENVKKLKAYGAKLIAVATKDADKAIEALTAGADIVIMDDDDWAQTVENVKKLKAYGAKLIAVATKDADKAIEALTAG	0.344262	8	19	1231.4	7.78217	0.573128	0.956388	-592.42	0	1.0977	0.259595	python run.py --pdb pdbs/tim10.pdb --seed 104 --symmetry 1 --k 4
curr_2499_2020-08-05-06-25-50	tim10	model_k_4	13	716.457	6.65763	0.699901	1	0	497.64	23	IIEIMNHDDEKKRIEEVRELARKGAKLIASITMDAKKALEALDAGSIIEIMNHDDEKKRIEEVRELARKGAKLIASITMDAKKALEALDAGSIIEIMNHDDEKKRIEEVRELARKGAKLIASITMDAKKALEALDAGSIIEIMNHDDEKKRIEEVRELARKGAKLIASITMDAKKALEALDAG	0.306011	8	19	695.092	7.83378	0.699591	0.443087	-561.391	12	0.503241	0.406928	python run.py --pdb pdbs/tim10.pdb --seed 118 --symmetry 1 --k 4
curr_2499_2020-08-07-09-06-33	tim10	model_k_4	22	1046.66	6.54846	0.771344	1	0	481.668	4	DCLIIGNDDEEKSIQEVKDLRAKGAKVICYFTKSWIGAMKALEAGADCLIIGNDDEEKSIQEVKDLRAKGAKVICYFTKSWIGAMKALEAGADCLIIGNDDEEKSIQEVKDLRAKGAKVICYFTKSWIGAMKALEAGADCLIIGNDDEEKSIQEVKDLRAKGAKVICYFTKSWIGAMKALEAG	0.322404	8	15	1000.34	7.84832	0.670672	0.721971	-558.047	1	0.186075	0.319098	python run.py --pdb pdbs/tim10.pdb --seed 137 --symmetry 1 --k 4
curr_2499_2020-08-08-06-29-23	tim10	model_k_4	8	428.32	6.80728	0.771746	1	0	630.189	7	KIALVNHDDGEKAVEEVRTLKAEGMEDIAFESKSAEKLSKARRAGMKIALVNHDDGEKAVEEVRTLKAEGMEDIAFESKSAEKLSKARRAGMKIALVNHDDGEKAVEEVRTLKAEGMEDIAFESKSAEKLSKARRAGMKIALVNHDDGEKAVEEVRTLKAEGMEDIAFESKSAEKLSKARRAG	0.306011	8	18	430.727	7.85092	0.681987	0.617533	-574.279	0	1.35763	0.415879	python run.py --pdb pdbs/tim10.pdb --seed 144 --symmetry 1 --k 4
curr_2499_2020-08-04-09-42-36	tim10	model_k_4	10	739.501	6.47485	0.793342	1	0	550.954	18	RILDCRNKDYKQTVQEVKELKAQGADLIQIQSEDAKKLQEALDAGARILDCRNKDYKQTVQEVKELKAQGADLIQIQSEDAKKLQEALDAGARILDCRNKDYKQTVQEVKELKAQGADLIQIQSEDAKKLQEALDAGARILDCRNKDYKQTVQEVKELKAQGADLIQIQSEDAKKLQEALDAG	0.322404	8	14	627.131	7.90127	0.731781	0.540161	-559.407	10	0.729654	0.451874	python run.py --pdb pdbs/tim10.pdb --seed 110 --symmetry 1 --k 4
tim10_NA_cyclic_short_crelax	tim10	gt	17	69.7487	7.36802	0.695308	1	0	-593.748	7	DILIVDATDKDEAWKQVEQLRREGATQIAYRSDDWRDLKEAWKKGADILIVDATDKDEAWKQVEQLRREGATQIAYRSDDWRDLKEAWKKGADILIVDATDKDEAWKQVEQLRREGATQIAYRSDDWRDLKEAWKKGADILIVDATDKDEAWKQVEQLRREGATQIAYRSDDWRDLKEAWKKG	1	8								0.226158	0.2361

### Sheet: Selected designs
Protein name	Sequence ID
FFSA_7	curr_2499_2020-08-03-15-23-58
FFSA_6	curr_2499_2020-08-04-17-32-32
FFSA_15	curr_2499_2020-08-03-10-08-32
FFSA_10	curr_2499_2020-08-07-02-37-41
FFSA_3	curr_2499_2020-08-04-22-42-23
FFSA_2	curr_2499_2020-08-06-13-46-08
FFSA_4	curr_2499_2020-08-08-19-18-34
FFSA_14	curr_2499_2020-08-03-20-43-19
FFSA_9	curr_2499_2020-08-07-21-06-44
FFSA_5	curr_2499_2020-08-05-11-35-46
FFSA_1	curr_2499_2020-08-06-00-41-59
FFSA_8	curr_2499_2020-08-06-16-24-52
FFSA_16	curr_2499_2020-08-07-18-13-19
FFSA_11	curr_2499_2020-08-04-14-56-25
